# SBT-272 improves TDP-43 pathology in the ALS motor cortex by modulating mitochondrial integrity, motility, and function

**DOI:** 10.1101/2022.10.04.510854

**Authors:** Mukesh Gautam, Barış Genç, Benjamin Helmold, Angela Ahrens, Janis Kuka, Marina Makrecka-Kuka, Aksu Günay, Nuran Koçak, Izaak R. Aguilar-Wickings, Dennis Keefe, Guozhu Zheng, Suchitra Swaminathan, Martin Redmon, Hatim A. Zariwala, P. Hande Özdinler

**Author notes:** To whom correspondence should be addressed: P. Hande Ozdinler.

## Abstract

Mitochondrial defects are one of the common underlying causes of neuronal vulnerability in motor neuron diseases, such as amyotrophic lateral sclerosis (ALS), and TDP-43 pathology is the most common proteinopathy in ALS. Disrupted inner mitochondrial membrane (IMM) reported in the upper motor neurons (UMNs) of ALS patients with TDP-43 pathology is recapitulated in the UMNs of well-characterized mutant hTDP-43 mouse models of ALS. The construct validity, such as common cellular pathology in mice and human, offers a unique opportunity to test treatment strategies that may translate. SBT-272 is a well-tolerated brain-penetrant small molecule that stabilizes cardiolipin, a phospholipid found in IMM, thereby restoring mitochondrial structure and respiratory function. We investigated whether SBT-272 can improve IMM structure and health in UMNs diseased with TDP-43 pathology in our well-characterized UMN reporter line for ALS. We found that SBT-272 significantly improved mitochondrial structural integrity and restored mitochondrial motility and function. This led to improved health of diseased UMNs *in vitro.* In comparison to edaravone and AMX0035, SBT-272 appeared more effective in restoring health of diseased UMNs. Chronic treatment of SBT-272 for sixty days starting at an early symptomatic stage of the disease *in vivo* led to a reduction in astrogliosis, microgliosis, and retention of UMN degeneration in the ALS motor cortex. Our results underscore the therapeutic potential of SBT-272, especially within the context of TDP-43 pathology and mitochondrial dysfunction.

**Highlights:**

1. Early and progressive upper motor neuron (UMN) degeneration defines ALS pathology
2. Mitochondrial defects are prominent and common in UMNs with TDP-43 pathology
3. SBT-272 treatment improves mitochondrial stability, mobility and function
4. SBT-272 treatment reduces astrogliosis, microgliosis and improves UMN health
