## Supplementary Table 2 for "SBT-272 improves TDP-43 pathology in the ALS motor cortex by modulating mitochondrial integrity, motility, and function"

### Sheet: Total no of mitochondria
Table Analyzed	Data 1
Data sets analyzed	A-C
								Number of families	1
ANOVA summary								Number of comparisons per family	3
F	8.591							Alpha	0.05
P value	0.0173
P value summary	*							Tukey's multiple comparisons test	Mean Diff.	95.00% CI of diff.	Below threshold?	Summary	Adjusted P Value
Significant diff. among means (P < 0.05)?	Yes							WT vs. TDP	21.45	3.256 to 39.64	Yes	*	0.0259	A-B
R squared	0.7412							WT vs. TDP+SBT	21.11	2.923 to 39.30	Yes	*	0.0276	A-C
								TDP vs. TDP+SBT	-0.3333	-18.52 to 17.86	No	ns	0.9983	B-C
Brown-Forsythe test
F (DFn, DFd)	0.5638 (2, 6)							Test details	Mean 1	Mean 2	Mean Diff.	SE of diff.	n1	n2	q	DF
P value	0.5965							WT vs. TDP	67.67	46.22	21.45	5.929	3	3	5.116	6
P value summary	ns							WT vs. TDP+SBT	67.67	46.55	21.11	5.929	3	3	5.036	6
Are SDs significantly different (P < 0.05)?	No							TDP vs. TDP+SBT	46.22	46.55	-0.3333	5.929	3	3	0.07951	6
Bartlett's test
Bartlett's statistic (corrected)
P value
P value summary
Are SDs significantly different (P < 0.05)?
ANOVA table	SS	DF	MS	F (DFn, DFd)	P value
Treatment (between columns)	905.8	2	452.9	F (2, 6) = 8.591	P=0.0173
Residual (within columns)	316.3	6	52.72
Total	1222	8
Data summary
Number of treatments (columns)	3
Number of values (total)	9

### Sheet: Mitochondria clumps
Table Analyzed	Data 1							Number of families	1
Data sets analyzed	A-C							Number of comparisons per family	3
								Alpha	0.05
ANOVA summary
F	42.5							Tukey's multiple comparisons test	Mean Diff.	95.00% CI of diff.	Below threshold?	Summary	Adjusted P Value
P value	0.0003							WT vs. TDP	-6	-8.265 to -3.735	Yes	***	0.0005	A-B
P value summary	***							WT vs. TDP+SBT	-0.2167	-2.482 to 2.049	No	ns	0.954	A-C
Significant diff. among means (P < 0.05)?	Yes							TDP vs. TDP+SBT	5.783	3.518 to 8.049	Yes	***	0.0006	B-C
R squared	0.9341
								Test details	Mean 1	Mean 2	Mean Diff.	SE of diff.	n1	n2	q	DF
Brown-Forsythe test								WT vs. TDP	1.333	7.333	-6	0.7383	3	3	11.49	6
F (DFn, DFd)	1.996 (2, 6)							WT vs. TDP+SBT	1.333	1.55	-0.2167	0.7383	3	3	0.415	6
P value	0.2165							TDP vs. TDP+SBT	7.333	1.55	5.783	0.7383	3	3	11.08	6
P value summary	ns
Are SDs significantly different (P < 0.05)?	No
Bartlett's test
Bartlett's statistic (corrected)
P value
P value summary
Are SDs significantly different (P < 0.05)?
ANOVA table	SS	DF	MS	F (DFn, DFd)	P value
Treatment (between columns)	69.49	2	34.75	F (2, 6) = 42.50	P=0.0003
Residual (within columns)	4.906	6	0.8177
Total	74.4	8
Data summary
Number of treatments (columns)	3
Number of values (total)	9

### Sheet: Mitochondria with cristae
Table Analyzed	Data 1							Number of families	1
Data sets analyzed	A-C							Number of comparisons per family	3
								Alpha	0.05
ANOVA summary
F	190.1							Tukey's multiple comparisons test	Mean Diff.	95.00% CI of diff.	Below threshold?	Summary	Adjusted P Value
P value	<0.0001							WT vs. TDP	46.44	38.51 to 54.36	Yes	****	<0.0001	A-B
P value summary	****							WT vs. TDP+SBT	6.305	-1.622 to 14.23	No	ns	0.1101	A-C
Significant diff. among means (P < 0.05)?	Yes							TDP vs. TDP+SBT	-40.13	-48.06 to -32.20	Yes	****	<0.0001	B-C
R squared	0.9845
								Test details	Mean 1	Mean 2	Mean Diff.	SE of diff.	n1	n2	q	DF
Brown-Forsythe test								WT vs. TDP	92.85	46.41	46.44	2.584	3	3	25.42	6
F (DFn, DFd)	0.5730 (2, 6)							WT vs. TDP+SBT	92.85	86.54	6.305	2.584	3	3	3.451	6
P value	0.5919							TDP vs. TDP+SBT	46.41	86.54	-40.13	2.584	3	3	21.97	6
P value summary	ns
Are SDs significantly different (P < 0.05)?	No
Bartlett's test
Bartlett's statistic (corrected)
P value
P value summary
Are SDs significantly different (P < 0.05)?
ANOVA table	SS	DF	MS	F (DFn, DFd)	P value
Treatment (between columns)	3806	2	1903	F (2, 6) = 190.1	P<0.0001
Residual (within columns)	60.08	6	10.01
Total	3867	8
Data summary
Number of treatments (columns)	3
Number of values (total)	9

### Sheet: No of cristae per mitochondria
Table Analyzed	Data 1							Number of families	1
Data sets analyzed	A-C							Number of comparisons per family	3
								Alpha	0.05
ANOVA summary
F	200.8							Tukey's multiple comparisons test	Mean Diff.	95.00% CI of diff.	Below threshold?	Summary	Adjusted P Value
P value	<0.0001							WT vs. TDP	5.55	4.668 to 6.432	Yes	****	<0.0001	A-B
P value summary	****							WT vs. TDP+SBT	1.44	0.5580 to 2.322	Yes	**	0.0058	A-C
Significant diff. among means (P < 0.05)?	Yes							TDP vs. TDP+SBT	-4.11	-4.992 to -3.228	Yes	****	<0.0001	B-C
R squared	0.9853
								Test details	Mean 1	Mean 2	Mean Diff.	SE of diff.	n1	n2	q	DF
Brown-Forsythe test								WT vs. TDP	8.563	3.013	5.55	0.2874	3	3	27.31	6
F (DFn, DFd)	0.06762 (2, 6)							WT vs. TDP+SBT	8.563	7.123	1.44	0.2874	3	3	7.085	6
P value	0.9353							TDP vs. TDP+SBT	3.013	7.123	-4.11	0.2874	3	3	20.22	6
P value summary	ns
Are SDs significantly different (P < 0.05)?	No
Bartlett's test
Bartlett's statistic (corrected)
P value
P value summary
Are SDs significantly different (P < 0.05)?
ANOVA table	SS	DF	MS	F (DFn, DFd)	P value
Treatment (between columns)	49.77	2	24.88	F (2, 6) = 200.8	P<0.0001
Residual (within columns)	0.7436	6	0.1239
Total	50.51	8
Data summary
Number of treatments (columns)	3
Number of values (total)	9
